# Rapid and Inducible Mislocalization of Endogenous TDP43 in a Novel Human Model of Amyotrophic Lateral Sclerosis

**DOI:** 10.1101/2023.10.24.563760

**Authors:** Johanna Ganssauge, Sophie Hawkins, Seema C. Namboori, Szi Kay Leung, Jonathan Mill, Akshay Bhinge

## Abstract

Transactive response DNA binding protein 43 kDa (TDP43) proteinopathy, characterized by the mislocalization and aggregation of TDP43, is a hallmark of several neurodegenerative diseases including Amyotrophic Lateral Sclerosis (ALS). In this study, we describe the development of a new model of TDP43 proteinopathy using human induced pluripotent stem cell (iPSC)-derived neurons. Utilizing a genome engineering approach, we induced the mislocalization of endogenous TDP43 from the nucleus to the cytoplasm without mutating the TDP43 gene or using chemical stressors. Our model successfully recapitulates key early and late pathological features of TDP43 proteinopathy, including neuronal loss, reduced neurite complexity, and cytoplasmic accumulation and aggregation of TDP43. Concurrently, the loss of nuclear TDP43 leads to splicing defects, while its cytoplasmic gain adversely affects microRNA expression. Strikingly, our observations suggest that TDP43 is capable of sustaining its own mislocalization, thereby perpetuating and further aggravating the proteinopathy. This innovative model provides a valuable tool for the in-depth investigation of the consequences of TDP43 proteinopathy. It offers a clinically relevant platform that will accelerate identification of potential therapeutic targets for the treatment of TDP43-associated neurodegenerative diseases including sporadic ALS.
