## Supplementary material for "Rapid and Inducible Mislocalization of Endogenous TDP43 in a Novel Human Model of Amyotrophic Lateral Sclerosis": qPCR and WB data

### Sheet: Sheet1
	Figure 2G		Fold changes			E3	E5	E8
	D30, AAVs	Gene	CTRL repl-1	CTRL repl-2	CTRL repl-3	NES repl-1	NES repl-2	NES repl-3
	RT-qPCR	STMN2	1	1	1	0.349479	0.28635	0.603982
		STMN2 TRUNC	1	1	1	19.0207	25.3214	22.55
		UNC13A	1	1	1	0.633397	0.653447	0.719265
		UNC13A CE	1	1	1	426.311	286.575	339.224
		ELAVL3	1	1	1	0.429066	0.345103	0.434168
		ELAVL3 CE	1	1	1	304.439	202.785	213.371
		PFKP	1	1	1	0.537747	0.419459	0.582442
		PFKP CE	1	1	1	8.37197	9.77576	5.10825
		IGSF21	1	1	1	0.547064	0.408254	0.632977
		IGSF21 CE	1	1	1	295.553	149.376	180.518
		ACTL6B	1	1	1	0.70482	0.607615	0.62746
		ACTL6B CE	1	1	1	130.44	103.539	97.2139
		CYFIP2	1	1	1	0.541647	0.445677	0.637903
		CYFIP2 CE	1	1	1	9.21505	7.43135	8.77412
		FEZ1	1	1	1	1.01514	0.841557	1.01619
		FEZ1 CE	1	1	1	7.94815	7.33277	6.44866
		CELF5	1	1	1	0.833653	0.571792	0.865131
		CELF5 IR	1	1	1	10.5728	11.2281	12.4306
		CACNA1E	1	1	1	0.813475	0.783274	0.813812
		CACNA1E ex19	1	1	1	11.1096	9.08982	11.9954
		KCNQ2	1	1	1	1.227	1.18064	1.21949
		KCNQ2 ex5	1	1	1	0.770777	0.761844	0.77436
		TRAPPC12	1	1	1	0.872462	0.627198	0.690814
		TRAPPC12 CE	1	1	1	6.01483	7.13486	6.25276
	Figure 3E	Protein	CTRL repl-1	CTRL repl-2	CTRL repl-3	NES repl-1	NES repl-2	NES repl-3	all normalised to alpha-tubulin
	phTDP WB	Total TDP43	1	1	1	0.941806	0.921305	0.759298	and to total TDP per sample
	D40 Dox-i line	ph-TDP43	1	1	1	2.62713	7.33017	6.22218
	Figure 4B		4 hours	4 hours	4 hours	4 hours	4 hours	4 hours	8 hours	8 hours	8 hours	8 hours	8 hours	8 hours	12 hours	12 hours	12 hours	12 hours	12 hours	12 hours	24 hours	24 hours	24 hours	24 hours	24 hours	24 hours
	Timecourse AIO	Gene	CTRL R1	CTRL R2	CTRL R3	NES R1	NES R2	NES R3	CTRL R1	CTRL R2	CTRL R3	NES R1	NES R2	NES R3	CTRL R1	CTRL R2	CTRL R3	NES R1	NES R2	NES R3	CTRL R1	CTRL R2	CTRL R3	NES R1	NES R2	NES R3
	Early qPCR	STMN2	1	1	1	0.888825	0.802253	0.987387	1	1	1	0.815382	0.903546	0.729899	1	1	1	0.584543	0.633681	0.60685	1	1	1	0.277185	0.266028	0.269776
		STMN2 TRUNC	1	1	1	0.697006	0.696339	0.704012	1	1	1	4.03961	3.4514	3.19564	1	1	1	10.0425	10.423	12.7256	1	1	1	21.5713	22.9898	26.0799
		UNC13A	1	1	1	0.904033	1	1.24014	1	1	1	0.779301	0.962041	0.907165	1	1	1	0.770456	0.839401	0.853639	1	1	1	1.01711	0.958938	1.03749
		UNC13A CE	1	1	1	0.940394	0.906592	0.888426	1	1	1	156.705	93.1972	149.441	1	1	1	524.953	561.323	608.808	1	1	1	1367.46	1411.45	1648.49
		ELAVL3	1	1	1	1.06021	0.914898	0.999555	1	1	1	0.745013	0.873479	0.878562	1	1	1	0.380792	0.449489	0.567899	1	1	1	0.271708	0.424744	0.325051
		ELAVL3 CE	1	1	1	0.915236	0.954056	0.922827	1	1	1	82.037	49.4499	68.4874	1	1	1	110.277	113.976	130.983	1	1	1	106.619	112.338	110.1
		PFKP	1	1	1	1.091	0.984208	0.992775	1	1	1	1.21431	1.10189	1.1593	1	1	1	0.840594	0.934199	1.14754	1	1	1	0.647835	0.750881	0.636324
		PFKP CE	1	1	1	0.915236	0.954056	0.922827	1	1	1	8.16737	13.2264	23.8276	1	1	1	12.9758	51.5773	38.3198	1	1	1	68.9272	65.9697	71.781
		IGSF21	1	1	1	0.711518	0.617609	0.702753	1	1	1	0.705035	0.634698	0.651836	1	1	1	0.292304	0.30513	0.28544	1	1	1	0.21644	0.189803	0.145292
		IGSF21 CE	1	1	1	0.979246	1.02627	0.942719	1	1	1	9.21045	6.27822	8.14455	1	1	1	38.7736	36.0421	29.8141	1	1	1	153.96	150.552	117.893
		ACTL6B	1	1	1	0.989618	0.890845	0.963915	1	1	1	1.25068	1.2433	1.30094	1	1	1	0.895811	0.909104	1.01719	1	1	1	0.724351	0.855946	0.769751
		ACTL6B CE	1	1	1	0.979246	1.02627	0.942719	1	1	1	89.9487	61.8565	66.6446	1	1	1	293.643	288.417	329.263	1	1	1	1031.23	1055.94	933.513
		CYFIP2	1	1	1	1.06094	0.883013	0.96325	1	1	1	0.998384	1.09131	1.13453	1	1	1	0.797819	0.835216	0.941052	1	1	1	0.629544	0.785172	0.638505
		CYFIP2 CE	1	1	1	0.979341	1.02239	0.931754	1	1	1	43.7965	23.2856	35.5405	1	1	1	107.732	102.465	105.172	1	1	1	184.76	185.83	186.48
		FEZ1	1	1	1	0.937379	0.850132	1.00873	1	1	1	1.19204	1.30263	1.28174	1	1	1	1.01364	1.07109	1.21582	1	1	1	1.07853	1.23825	1.00794
		FEZ1 CE	1	1	1	1.11558	1.09202	0.89352	1	1	1	4.00357	2.87242	3.28887	1	1	1	8.64796	8.83987	8.25433	1	1	1	22.337	23.6207	20.5392
		CELF5	1	1	1	0.882004	0.901163	0.991566	1	1	1	0.922839	0.98674	0.99021	1	1	1	0.554504	0.663935	0.572163	1	1	1	0.336063	0.373621	0.365865
		CELF5 IR	1	1	1	0.979341	1.02239	0.931754	1	1	1	156.862	115.242	177.328	1	1	1	341.559	367.012	335.274	1	1	1	590.708	621.079	640.539
		CACNA1E	1	1	1	0.710275	0.751975	0.86599	1	1	1	0.803614	0.756754	0.926128	1	1	1	0.680864	0.622218	0.580298	1	1	1	0.629449	0.604506	0.648165
		CACNA1E ex19	1	1	1	0.939741	1.02717	0.934902	1	1	1	43.1741	25.0032	24.5894	1	1	1	63.6682	60.9805	64.3887	1	1	1	207.729	192.845	195.804
		KCNQ2	1	1	1	0.857621	0.95625	0.980282	1	1	1	0.965409	0.935161	0.964907	1	1	1	0.884493	0.859858	0.845341	1	1	1	0.991297	1.02162	0.965713
		KCNQ2 ex5	1	1	1	0.862828	0.909403	0.850304	1	1	1	0.865715	0.875084	0.955662	1	1	1	0.597291	0.701602	0.679997	1	1	1	0.488809	0.537461	0.507926
		TRAPPC12	1	1	1	0.898602	1.10673	0.998671	1	1	1	1.62978	1.48511	1.02738	1	1	1	0.590679	0.757221	0.862909	1	1	1	0.599042	0.589387	0.508763
		TRAPPC12 CE	1	1	1	0.794449	0.813421	0.591661	1	1	1	8.09931	7.92269	7.27238	1	1	1	28.0639	18.9751	20.0846	1	1	1	55.4938	44.0803	45.4427
	Sup. Figure 1C
	Unedited-edited	Gene	unedited R1	unedited R2	unedited R3	TDP43-GFP R1	TDP43-GFP R2	TDP43-GFP R3
	RT-qPCR	TARDBP	0.917645	1.06977	1.01868	1.09582	0.976227	1.02173
		STMN2	0.889	1.09648	1.0263	1.19167	1.22734	1.37935
		STMN2 TRUNC	0.774354	1.19276	1.0827	1.0988	1.0272	1.1372
		UNC13A	1.02372	0.993299	0.983417	1.1219	0.997445	1.2362
		UNC13A CE	1.1433	0.984431	0.888493	1.07158	0.934673	1.22254
						normalized to mean of unedited values
	Sup.Figure 2D	Gene	CTRL repl-1	CTRL repl-2	CTRL repl-3	CTRL repl-4	CTRL repl-5	CTRL repl-6	NES repl-1	NES repl-2	NES repl-3	NES repl-4	NES repl-5	NES repl-6
	D40, AAVs	UNC13A	1	1	1	1	1	1	0.812364	0.859337	0.73933	0.801277	0.834361	0.597278
	RT-qPCR	UNC13A CE	1	1	1	1	1	1	1951.92	1305.56	1722.57	1767.44	1766.15	1391.88
		STMN2	1	1	1	1	1	1	0.262323	0.325781	0.152525	0.157596	0.245939	0.232011
		STMN2 TRUNC	1	1	1	1	1	1	18.7969	20.3507	35.051	31.136	27.9538	27.9105
	Sup. Figure 6
	D30, KD TDP43	Gene	CTRL repl-1	CTRL repl-2	CTRL repl-3	NES repl-1	NES repl-2	NES repl-3
	RT-qPCR	TARDBP	1	1	1	0.422459	0.462924	0.431504
		STMN2	1	1	1	0.49106	0.517884	0.539736
		STMN2 TRUNC	1	1	1	14.3049	15.2494	13.4741
		UNC13A	1	1	1	0.765523	0.892571	0.825601
		UNC13A CE	1	1	1	74.376	92.7048	118.751
		ELAVL3	1	1	1	0.678492	0.769868	0.573379
		ELAVL3 CE	1	1	1	57.6077	95.5226	79.8226
		PFKP	1	1	1	1.26719	1.30727	1.16808
		PFKP CE	1	1	1	9.63626	9.78578	14.4441
		IGSF21	1	1	1	0.623	0.784	0.916613
		IGSF21 CE	1	1	1	22.1223	31.565	41.1606
		ACTL6B	1	1	1	0.884385	1.02307	0.927772
		ACTL6B CE	1	1	1	12.6213	15.3464	15.2737
		CYFIP2	1	1	1	0.899973	0.878442	0.874167
		CYFIP2 CE	1	1	1	0.616107	0.893982	1.26752
		FEZ1	1	1	1	1.2033	1.03771	1.05971
		FEZ1 CE	1	1	1	1.96033	2.27971	2.25777
		CELF5	1	1	1	0.875406	0.653243	0.57326
		CELF5 IR	1	1	1	1.98817	2.37755	4.10692
		CACNA1E	1	1	1	0.941676	0.81487	0.722135
		CACNA1E ex19	1	1	1	22.4536	24.8825	33.9944
		KCNQ2	1	1	1	0.883538	1.07131	1.00735
		KCNQ2 ex5	1	1	1	0.63292	0.489878	0.504828
		TRAPPC12	1	1	1	0.704735	0.614107	0.669343
		TRAPPC12 CE	1	1	1	3.39641	3.26935	4.29414
